# Pooled overexpression screening identifies PIPPI as a novel microprotein involved in the ER stress response

**DOI:** 10.1101/2024.12.08.627409

**Authors:** Lorenzo Lafranchi, Anna Spinner, Maximilian Hornisch, Dörte Schlesinger, Carmen Navarro Luzon, Linus Brinkenstråhle, Rui Shao, Ilaria Piazza, Simon J Elsässer

## Abstract

Microproteins encoded by short open reading frames (sORFs) of less than 100 codons have been predicted to constitute a substantial fraction of the eukaryotic proteome. However, relevance and roles of the majority of microproteins remain undefined because only a small fraction of these intriguing cellular players have been in-depth characterized so far. Here we use pooled overexpression screens with a library of 11’338 sORFs to overcome the challenge of elucidating which of the thousands of putative translated sORFs are biologically functional. As a proof-of-concept, we performed a phenotypic screen to identify sORFs protecting cells from treatment with the nucleotide analogue 6-thioguanine. With this approach, we identified two cytoprotective microproteins: altDDIT3 and PIPPI. PIPPI is encoded as part of the LC16a core duplicon/Morpheus gene cluster, a highly duplicated region of the human genome, which is undergoing rapid positive selection in primates. Our data show that PIPPI interacts with proteins of the endoplasmic reticulum, including protein disulfide isomerase ERp44. Besides providing mechanistic insights on a new microprotein, this study highlights the power of using pooled overexpression screens to identify functional microproteins.
