## Supplementary Table 2 for "Pooled overexpression screening identifies PIPPI as a novel microprotein involved in the ER stress response"

### Sheet: Genomic Regions encoding PIPPI 
chr16	15104848	15105597	-
chr16	11927972	11928721	-
chr16	22532784	22533533	+
chr16	28771311	28772060	+
chr16	29051230	29051979	+
chr16	29384382	29385131	-
chr16	28343281	28344030	-
chr16	21837837	21838586	-
chr16	21405386	21406135	-
chr16	74390549	74391298	+
chr16	14725041	14725787	+
chr16	14764161	14764907	+
chr16	14950773	14951519	+
chr16	16349250	16349996	+
chr16	16392614	16393360	+
chr16	18358684	18359430	-
chr16	18318531	18319277	-
chr16	15364165	15364911	-
chr16	28657186	28657935	+
chr16	28457119	28457868	-
chr16	30225896	30226645	-
chr16	29485926	29486675	-
chr16	69976824	69977564	-
chr18	11620012	11620752	-
